# Annotated bacterial chromosomes from frame-shift-corrected long read metagenomic data

**DOI:** 10.1101/511683

**Authors:** Krithika Arumugam, Caner Bağci, Irina Bessarab, Sina Beier, Benjamin Buchfink, Anna Gorska, Guanglei Qiu, Daniel H Huson, Rohan BH Williams

**Author notes:** Equal contributor (Daniel H Huson, Rohan BH Williams).

## Abstract

**Background:** Short-read sequencing technologies have long been the work-horse of microbiome analysis. Continuing technological advances are making the application of long-read sequencing to metagenomic samples increasingly feasible.

**Results:** We demonstrate that whole bacterial chromosomes can be obtained from a complex community, by application of MinION sequencing to a sample from an EBPR bio-reactor, producing 6Gb of sequence that assembles in to multiple closed bacterial chromosomes. We provide a simple pipeline for processing such data, which includes a new approach to correcting erroneous frame-shifts.

**Conclusions:** Advances in long read sequencing technology and corresponding algorithms will allow the routine extraction of whole chromosomes from environmental samples, providing a more detailed picture of individual members of a microbiome.
