## Supplemental Table S1 for "Annotated bacterial chromosomes from frame-shift-corrected long read metagenomic data"

#Reads after basecalling	694,827
#Reads after adapter trimming	694,955
Total size of :eads (bp)	624,369,707
Longest read (bp)	66359
Shortest read (bp)	2
#Reads>500	689,040
#Reads>1000	678,313
#Reads>10k	236,744
#Reads>100k	0
Mean	8984
N50	9888
