## Supplemental Table S2 for "Annotated bacterial chromosomes from frame-shift-corrected long read metagenomic data"

#Contigs	1702
Total size of Contigs	104,055,990
Longest Contig	5,192,396
Shortest Contig	1,314
#Contigs>500	1,702
#Contigs>1000	1,702
#Contigs>10k	1,678
#Contigs>100k	121
#Contigs>1M	10
Mean	61137
N50	99981
