## Supplemental Table S3 for "Annotated bacterial chromosomes from frame-shift-corrected long read metagenomic data"

-Supplementary Table 3
Taxonomic bin from MEGAN-LR	Number of contigs	Contig length		Number of contigs containing CheckM genes
		Min	Max
1619897-Bacteroidetes_bacterium_OLB12	1	4299950	4299950	1
1453999-Candidatus_Accumulibacter_sp._SK-02	1	5203911	5203911	1
204429-Chlamydiia	1	2844561	2844561	1
1236-Gammaproteobacteria	43	1749	2660673	4
1617419-Bacteroidetes_bacterium_OLB8	1	3863209	3863209	1
204441-Rhodospirillales	1	4357298	4357298	1
33057-Thauera	25	17849	770679	21
28216-Betaproteobacteria	111	10250	384804	89
1617412-Chlorobi_bacterium_OLB5	1	3531037	3531037	1
1234-Nitrospira	34	13537	1093350	17
1895837-Sphingobacteriales_bacterium_44-15	59	12724	152207	52
976-Bacteroidetes	43	4406	1187523	18
200795-Chloroflexi	151	9801	189056	56
1400861-Candidatus_Contendobacter_odensis_Run_B_J11	39	14396	328063	15
1224-Proteobacteria	68	1325	50467	36
886464-Plasticicumulans_acidivorans	31	11935	301501	10
1400857-Candidatus_Competibacteraceae	23	14584	247899	18
2026724-Chloroflexi_bacterium	102	11124	80234	30
189774-unclassified_Chloroflexi__miscellaneous	77	12401	126350	29
314722-Pseudoxanthomonas_suwonensis	3	239697	1206785	3
48-Archangium_gephyra	119	8043	102997	33
83618-Pseudoxanthomonas	3	20916	520061	2
2026780-Planctomycetes_bacterium	55	14737	156611	19
327159-Candidatus_Accumulibacter	34	12007	174051	21
2292257-Sphingorhabdus_sp._GY_G	27	15544	74622	26
80840-Burkholderiales	45	5537	141909	9
28211-Alphaproteobacteria	48	8659	57623	34
37452-unclassified_Bacteroidetes__miscellaneous	21	19080	320174	7
32033-Xanthomonadaceae	20	12507	242195	16
28067-Rubrivivax	3	50911	168911	3
197562-Pancrustacea	3	20407	29961	3
1985173-Chitinophagaceae_bacterium_IBVUCB1	21	14461	37218	6
1617416-Chloroflexi_bacterium_OLB15	10	12837	101718	4
224471-Burkholderiales_Genera_incertae_sedis	17	15437	116483	6
1895921-Bacteroidetes_bacterium_37-13	14	17909	54256	4
203473-unclassified_Sphingobacteriales__miscellaneous	12	18185	268650	4
119066-unclassified_Betaproteobacteria	11	9956	112823	2
81-Hyphomicrobium	13	17568	60848	3
68336-Bacteroidetes_Chlorobi_group	2	15021	28035	1
45401-Hyphomicrobiaceae	7	24480	49075	4
356-Rhizobiales	10	12248	101698	1
203682-Planctomycetes	9	13456	170211	2
1572758-Thauera_sp._SWB20	3	23712	336830	1
206389-Rhodocyclales	7	24357	120085	6
914-Nitrosomonas	19	14819	71457	1
28221-Deltaproteobacteria	3	13336	25007	1
1895771-Candidatus_Kapabacteria__thiocyanatum	9	13344	32713	1
80864-Comamonadaceae	5	16759	68329	2
563835-Chitinophagaceae	9	18040	237418	2
473814-unclassified_Planctomycetes	3	22493	51339	1
370977-Brevundimonas_aveniformis	7	13348	27997	2
131567-cellular_organisms	4	12781	18761	2
70125-Nitrospira_sp.	1	193885	193885	1
29-Myxococcales	20	9068	58335	1
33213-Bilateria	1	17729	17729	1
870187-Thiothrix_nivea_DSM_5205	4	16951	34269	0
82-Hyphomicrobium_sp.	5	20956	38792	0
80841-unclassified_Burkholderiales__miscellaneous	1	22805	22805	0
80811-Cystobacterineae	16	19593	66544	0
76892-Caulobacteraceae	3	24954	74490	0
73029-Dechloromonas	1	60874	60874	0
72273-Thiotrichales	1	19111	19111	0
68-Lysobacter	3	14860	27436	0
49546-Flavobacteriaceae	14	11748	61793	0
47-Archangium	5	19100	35707	0
44765-unclassified_Chlorobi	1	3242	3242	0
42253-Nitrospira_moscoviensis	3	13029	32355	0
41297-Sphingomonadaceae	9	14542	46471	0
41294-Bradyrhizobiaceae	2	11730	36364	0
41275-Brevundimonas	5	15236	28667	0
39-Archangiaceae	15	10802	87123	0
374-Bradyrhizobium	5	13162	27129	0
33807-unclassified_Alphaproteobacteria__miscellaneous	4	16183	36636	0
327160-Candidatus_Accumulibacter_phosphatis	2	39586	45218	0
32003-Nitrosomonadales	3	18336	37561	0
292629-Anaerolineales	4	15986	41173	0
292628-Anaerolineaceae	7	24547	46014	0
292625-Anaerolineae	14	17738	88257	0
281362-Dechloromonas_denitrificans	2	25042	33868	0
2759-Eukaryota	1	14991	14991	0
2364196-Candidatus_Thermofonsia	1	56448	56448	0
215690-Thermomonas_fusca	6	19722	38922	0
2073117-Anaerolineales_bacterium	2	26225	28940	0
204458-Caulobacterales	2	19142	20879	0
2024896-Anaerolineaceae_bacterium	13	14265	78226	0
2008795-Azonexaceae	1	10999	10999	0
200666-Sphingobacteriales	3	13143	40972	0
200644-Flavobacteriales	3	32855	37398	0
2-Bacteria	18	6502	58646	0
1963360-Parachlamydiales	1	92017	92017	0
1895730-Burkholderiales_bacterium_68-10	4	14511	24056	0
1797657-Chloroflexi_bacterium_RBG_16_63_12	2	27435	31824	0
1783272-Terrabacteria_group	21	11198	61439	0
1759059-Caulobacteraceae_bacterium_OTSz_A_272	4	15695	20087	0
1660138-Rubrivivax_sp._SCN_71-131	14	17394	44145	0
1454005-Candidatus_Accumulibacter_sp._BA-94	2	49629	68420	0
1454001-Candidatus_Accumulibacter_sp._SK-12	11	14676	85479	0
1434046-Sphingorhabdus	2	16130	18369	0
141948-Thermomonas	11	20674	53150	0
1400860-Candidatus_Contendobacter_odensis	3	42130	47956	0
135614-Xanthomonadales	1	15517	15517	0
134623-Opitutaceae	6	3169	27525	0
119065-unclassified_Burkholderiales	6	18292	65832	0
118884-unclassified_Gammaproteobacteria	6	13905	253664	0
117743-Flavobacteriia	1	24324	24324	0
1030-Thiothrix	8	12617	26740	0
-1-No_hits	3	1905	19331	0
