## Supplemental Table S5 for "Annotated bacterial chromosomes from frame-shift-corrected long read metagenomic data"

LR-chromosome	Start	End	Length	Contig Length	Average Coverage	Standard Deviation of Coverage	Protein Alignment	Long-read Coverage
1	0	486	487	5192396	670.07	127.17
1	3656	4255	600	5192396	670.07	127.17		not in the beginning
1	6096	6507	412	5192396	670.07	127.17		yes
1	8172	8206	35	5192396	670.07	127.17		yes
1	9025	9214	190	5192396	670.07	127.17		yes
1	3804916	3804934	19	5192396	670.07	127.17	yes	yes
1	3805129	3805266	138	5192396	670.07	127.17	yes	yes
1	5189531	5189832	302	5192396	670.07	127.17
1	5191809	5192395	587	5192396	670.07	127.17
2	0	121	122	4350259	53.84	12.13
2	3918309	3918376	68	4350259	53.84	12.13	no	yes
2	4347002	4347590	589	4350259	53.84	12.13
2	4347733	4347860	128	4350259	53.84	12.13
2	4348155	4349096	942	4350259	53.84	12.13
2	4349290	4350258	969	4350259	53.84	12.13
3	130513	130515	3	4286221	103.86	17.07		yes
3	134085	134267	183	4286221	103.86	17.07		yes
3	574236	574375	140	4286221	103.86	17.07		yes
3	1006965	1007473	509	4286221	103.86	17.07	no	partially, not
3	1011197	1011303	107	4286221	103.86	17.07	no	yes
3	3667041	3667454	414	4286221	103.86	17.07	yes	yes
4	17146	17630	485	3852828	97.05	18.74		yes
4	80307	80310	4	3852828	97.05	18.74		yes
4	2542989	2543109	121	3852828	97.05	18.74	no	yes
4	2951685	2951699	15	3852828	97.05	18.74	no	yes
4	3595654	3595677	24	3852828	97.05	18.74	no	yes
6	235004	235250	247	2835778	94.18	14.09		yes
6	1618554	1618603	50	2835778	94.18	14.09		yes
