## Supplemental Table S6 for "Annotated bacterial chromosomes from frame-shift-corrected long read metagenomic data"

#Input Reads	43,856,872
#Contigs	539,404
Total size of Contigs	687,037,129
Longest Contig	2,684,500
Shortest Contig	500
#Contigs>500	536,933
#Contigs>1000	156,620
#Contigs>10k	4,267
#Contigs>100k	175
#Contigs>1M	1
Mean	1,274
N50	1,482
