## Supplemental Table S7 for "Annotated bacterial chromosomes from frame-shift-corrected long read metagenomic data"

bin.id	marker	lineage	num.genomes	num.markers	num.marker.sets	X0	X1	X2	X3	X4	X5.	completeness	contamination	strain.heterogeneity	mean.lgcov	mean.gc	total.len	contig containing 16S (full length)	Putative	Quality
bin.31	root	(UID1)	5656	56	24	54	2	0	0	0	0	8.33	0	0	2.59	0.62	270647	---
bin.32	c__Betaproteobacteria	(UID3971)	223	422	210	22	397	3	0	0	0	93.33	1.11	0	2.58	0.61	4588761	---	Accumulibacter	High
bin.52	k__Bacteria	(UID2570)	433	274	183	88	186	0	0	0	0	62.84	0	0	1.86	0.44	2518487	---		Medium
bin.66	p__Bacteroidetes	(UID2591)	364	302	202	4	296	2	0	0	0	98.02	0.99	0	1.84	0.41	3642933	---		High
bin.35	k__Bacteria	(UID2982)	88	230	148	5	222	3	0	0	0	96.62	1.58	0	1.80	0.38	2819206	---		High
bin.3	k__Bacteria	(UID203)	5449	104	58	78	26	0	0	0	0	36.21	0	0	1.80	0.43	1557079	---
bin.79	c__Betaproteobacteria	(UID3971)	223	425	211	51	369	5	0	0	0	96	1.75	80	1.53	0.63	3272026	---	Accumulibacter	High
bin.21	k__Bacteria	(UID203)	5449	103	57	0	83	20	0	0	0	100	10.53	5	1.53	0.70	3801848	---
bin.23	o__Rhodospirillales	(UID3754)	63	336	201	5	330	1	0	0	0	97.51	0.5	0	1.53	0.63	4378839	NODE_27	Defluviicoccus	High
bin.43	c__Gammaproteobacteria	(UID4266)	1097	270	172	3	266	1	0	0	0	98.55	0.15	0	1.52	0.41	2643107	NODE_1103		High
bin.13	f__Xanthomonadaceae	(UID4214)	55	659	290	26	633	0	0	0	0	98.33	0	0	1.51	0.71	2611634	NODE_110	Pseudoxanthomonas	High
bin.50	root	(UID1)	5656	56	24	56	0	0	0	0	0	0	0	0	1.26	0.35	290127	---
bin.78	p__Bacteroidetes	(UID2591)	364	303	203	3	299	1	0	0	0	98.52	0.25	0	1.23	0.43	3705926	NODE_40	Chitinophagaceae	High
bin.65	k__Bacteria	(UID3187)	2258	181	110	6	168	7	0	0	0	96.76	5.23	0	1.18	0.60	3696391	NODE_1903,NODE_1231,NODE_1903	Nitrospira
bin.36	p__Bacteroidetes	(UID2591)	364	302	203	10	292	0	0	0	0	96.65	0	0	1.15	0.40	4258865	NODE_1750	Chitinophagaceae?	High
bin.8	k__Bacteria	(UID203)	5449	104	58	12	43	48	1	0	0	83.62	17.4	3.92	1.05	0.65	3110990	NODE_14042	Not obvious
bin.68	c__Gammaproteobacteria	(UID4267)	119	544	284	6	527	11	0	0	0	98.06	2.46	0	1.03	0.62	4028051	---		High
bin.49	k__Bacteria	(UID203)	5449	104	58	69	35	0	0	0	0	51.72	0	0	0.98	0.69	2246719	---		Medium
bin.75	root	(UID1)	5656	56	24	56	0	0	0	0	0	0	0	0	0.95	0.66	401331	---
bin.39	k__Bacteria	(UID1452)	924	163	110	25	131	7	0	0	0	80.91	2.4	42.86	0.92	0.50	4463279	---		Medium
bin.60	p__Bacteroidetes	(UID2591)	364	303	203	5	295	3	0	0	0	98.03	1.15	0	0.92	0.36	3139045	NODE_55		High
bin.26	root	(UID1)	5656	56	24	56	0	0	0	0	0	0	0	0	0.90	0.39	972760	---
bin.67	k__Bacteria	(UID2565)	2921	143	88	5	138	0	0	0	0	94.32	0	0	0.89	0.70	3547033	NODE_489		High
bin.16	root	(UID1)	5656	56	24	56	0	0	0	0	0	0	0	0	0.88	0.66	331171	---
bin.9	c__Alphaproteobacteria	(UID3422)	26	529	308	6	513	10	0	0	0	98.59	2.16	30	0.87	0.64	4009776	NODE_422	Hyphomonadaceae	High
bin.74	o__Burkholderiales	(UID4000)	193	426	214	52	264	107	3	0	0	84.31	29.11	0	0.87	0.72	5136424	---
bin.2	k__Bacteria	(UID1452)	924	163	110	11	149	3	0	0	0	91.82	1.19	66.67	0.85	0.64	5074455	---		High
bin.33	c__Deltaproteobacteria	(UID3216)	83	247	155	12	225	8	2	0	0	93.55	3.14	7.14	0.84	0.68	9229274	NODE_113	Myxococcales	High
bin.47	c__Betaproteobacteria	(UID3971)	223	425	211	35	337	45	8	0	0	92.68	14.44	17.39	0.83	0.63	3804562	---	Accumulibacter
bin.48	p__Bacteroidetes	(UID2591)	364	303	203	7	290	6	0	0	0	97.78	2.05	50	0.78	0.42	3329757	---		High
bin.58	k__Bacteria	(UID1452)	924	163	110	10	150	3	0	0	0	92.42	2.73	33.33	0.75	0.52	6303938	---		High
bin.40	c__Betaproteobacteria	(UID3971)	223	424	210	63	341	19	1	0	0	90.64	5.74	36.36	0.73	0.66	4207903	---	Accumulibacter
bin.25	o__Sphingomonadales	(UID3310)	26	569	293	44	507	18	0	0	0	90.87	2.63	66.67	0.73	0.57	2903814	---		High
bin.57	k__Bacteria	(UID1452)	924	163	110	53	90	20	0	0	0	62.34	14.85	75	0.72	0.52	3306649	---
bin.1	k__Bacteria	(UID1452)	924	163	110	4	155	4	0	0	0	96.36	2.91	0	0.72	0.52	7716026	NODE_3288,NODE_3288	Chloroflexi	High
bin.34	c__Gammaproteobacteria	(UID4267)	119	544	284	28	498	18	0	0	0	93.28	3.96	27.78	0.71	0.60	3590981	---		High
bin.11	f__Xanthomonadaceae	(UID4214)	55	659	290	165	478	16	0	0	0	82.04	3.24	25	0.69	0.71	2316927	---		Medium
bin.29	c__Betaproteobacteria	(UID3959)	235	413	209	109	289	15	0	0	0	78.42	4.8	80	0.68	0.52	2204425	---		Medium
bin.77	root	(UID1)	5656	56	24	56	0	0	0	0	0	0	0	0	0.66	0.58	206888	---
bin.30	root	(UID1)	5656	56	24	56	0	0	0	0	0	0	0	0	0.65	0.47	203432	---
bin.7	o__Rhizobiales	(UID3447)	356	413	248	36	365	12	0	0	0	92.87	2.49	25	0.65	0.64	4693012	---		High
bin.20	k__Bacteria	(UID203)	5449	104	58	11	63	26	4	0	0	87.3	23.09	10.53	0.64	0.69	5568041	---
bin.59	root	(UID1)	5656	56	24	56	0	0	0	0	0	0	0	0	0.63	0.57	270736	---
bin.76	root	(UID1)	5656	56	24	56	0	0	0	0	0	0	0	0	0.63	0.47	313301	---
bin.69	c__Betaproteobacteria	(UID3959)	235	413	209	52	317	44	0	0	0	93.23	10.67	25	0.63	0.49	3047647	---
bin.22	k__Bacteria	(UID2570)	433	273	183	34	235	4	0	0	0	87.59	1.55	25	0.61	0.51	2735369	---		Medium
bin.55	k__Bacteria	(UID1452)	924	163	110	16	120	24	3	0	0	91.46	17.36	18.18	0.60	0.66	5717665	---
bin.27	c__Alphaproteobacteria	(UID3422)	26	529	308	84	426	19	0	0	0	86.26	2.85	57.89	0.59	0.64	2354795	---		Medium
bin.42	k__Bacteria	(UID203)	5449	104	58	48	55	1	0	0	0	79.48	0.86	100	0.58	0.57	3533932	---		Medium
bin.70	c__Alphaproteobacteria	(UID3422)	26	529	308	152	356	18	3	0	0	71.81	4.08	29.63	0.51	0.67	2000312	---		Medium
bin.10	k__Bacteria	(UID2570)	433	274	183	71	198	5	0	0	0	73.36	1.13	40	0.50	0.46	3018249	---		Medium
bin.41	k__Bacteria	(UID1452)	924	163	110	65	95	3	0	0	0	52.71	1.52	66.67	0.50	0.56	3110853	---		Medium
bin.15	k__Bacteria	(UID3187)	2258	181	110	71	79	28	3	0	0	61.54	20.27	62.16	0.50	0.59	3708337	NODE_13406	Not obvious
bin.14	o__Burkholderiales	(UID4000)	193	427	214	250	176	1	0	0	0	37.59	0.03	100	0.47	0.69	1538280	---
bin.38	k__Bacteria	(UID203)	5449	104	58	63	38	3	0	0	0	56.61	4.31	66.67	0.46	0.38	1975401	---		Medium
bin.62	o__Cytophagales	(UID2936)	47	454	336	155	285	14	0	0	0	63.33	3.57	28.57	0.46	0.38	2620557	---		Medium
bin.53	k__Bacteria	(UID203)	5449	103	57	96	7	0	0	0	0	4.15	0	0	0.46	0.55	312899	---
bin.46	k__Bacteria	(UID203)	5449	104	58	86	17	1	0	0	0	24.14	0.86	0	0.46	0.67	2285170	---
bin.37	k__Bacteria	(UID203)	5449	104	58	70	33	1	0	0	0	42.52	1.72	100	0.44	0.61	1777455	---
bin.24	k__Bacteria	(UID3187)	2258	188	117	73	102	13	0	0	0	65.14	8.65	0	0.42	0.34	4579099	NODE_6128	Not obvious	Medium
bin.44	k__Bacteria	(UID203)	5449	104	58	10	48	37	5	4	0	85.89	51.88	6.58	0.42	0.63	6272148	NODE_21504	Not obvious
bin.17	k__Bacteria	(UID203)	5449	104	58	85	18	0	1	0	0	31.03	3.45	0	0.41	0.47	1320205	---
bin.51	f__Rhodobacteraceae	(UID3340)	84	568	330	324	240	4	0	0	0	43.71	0.8	25	0.40	0.66	1759824	---
bin.63	k__Bacteria	(UID203)	5449	104	58	74	27	3	0	0	0	41.55	5.17	33.33	0.40	0.32	1874539	---
bin.71	root	(UID1)	5656	56	24	52	4	0	0	0	0	16.67	0	0	0.39	0.48	1589492	---
bin.73	k__Bacteria	(UID2565)	2921	140	85	114	25	1	0	0	0	20.19	1.18	0	0.38	0.50	2152717	---
bin.19	k__Bacteria	(UID1452)	924	163	110	118	45	0	0	0	0	27.93	0	0	0.37	0.66	2222216	---
bin.28	k__Bacteria	(UID203)	5449	103	57	74	29	0	0	0	0	24.8	0	0	0.36	0.67	899553	---
bin.4	k__Bacteria	(UID1452)	924	163	110	117	46	0	0	0	0	24.54	0	0	0.36	0.44	1410665	---
bin.18	k__Bacteria	(UID203)	5449	104	58	94	10	0	0	0	0	13.79	0	0	0.36	0.70	1625092	---
bin.45	k__Archaea	(UID2)	207	149	107	107	35	5	2	0	0	26.4	4.83	45.45	0.36	0.28	12281423	NODE_21726	Archaea species
bin.54	k__Bacteria	(UID203)	5449	104	58	87	17	0	0	0	0	25.29	0	0	0.31	0.54	392902	---
bin.6	k__Bacteria	(UID203)	5449	104	58	91	13	0	0	0	0	10.86	0	0	0.31	0.71	1014419	---
bin.72	k__Bacteria	(UID203)	5449	100	54	82	18	0	0	0	0	18.6	0	0	0.30	0.60	977728	---
bin.5	k__Bacteria	(UID203)	5449	103	57	92	11	0	0	0	0	10.45	0	0	0.30	0.38	345014	---
bin.80	root	(UID1)	5656	56	24	55	1	0	0	0	0	4.17	0	0	0.29	0.64	848686	---
bin.12	k__Bacteria	(UID203)	5449	104	58	96	8	0	0	0	0	10.34	0	0	0.29	0.62	264902	---
bin.56	root	(UID1)	5656	56	24	56	0	0	0	0	0	0	0	0	0.27	0.65	249974	---
bin.61	k__Bacteria	(UID203)	5449	104	58	93	11	0	0	0	0	7.84	0	0	0.23	0.67	866073	---
bin.64	k__Bacteria	(UID203)	5449	104	58	97	7	0	0	0	0	7.21	0	0	0.21	0.70	691403	NODE_9414	Not obvious
